# *bofasa* enables high-quality orthology inference across diverse multi-species bacterial genome sets

**DOI:** 10.64898/2026.11.11.765980

**Authors:** Rauf A. Salamzade, Eitan Yaffe, Aamuktha Kottapalli, Lindsay R. Kalan, David A. Relman

## Abstract

Bacterial species can be separated by billions of years of evolution. However, studies of such ancient relationships often rely on methods developed for eukaryotes, which are less diverse. Such methods can regard instances of horizontal gene transfer as contamination, rely heavily on a species phylogeny when partitioning paralogs, and fail to account for the multi-domain architectures of some genes. Here, we introduce, showcase, and benchmark ***bofasa***, a software for high-quality and automated inference of ortholog groups across distantly related bacterial species. bofasa employs a recursive algorithm to split coarse homolog groups into paralogous subsets and first establishes domain-level ortholog groups prior to assessing evolutionary relationships between entire proteins. In comparison to other methods commonly used for multi-species bacterial comparative genomics, bofasa is substantially more conservative in predicting orthology yet can often recover the largest single-copy core genome. Beyond orthology inference, the software also features several additional utility functionalities, including assessment of which ortholog groups are commonly found on mobile genetic elements or possess variable genomic contexts.
