## Supplementary Table S1 for "*bofasa* enables high-quality orthology inference across diverse multi-species bacterial genome sets"

### Sheet: Supplementary Table S1
Supplementary Table S1: NCBI GenBank accessions for genomes used in the bofasa manuscript showcases.
showcase	genome accession
staph	GCA_009739755.1
staph	GCA_016455265.1
staph	GCA_007833855.1
staph	GCA_008728775.1
staph	GCA_028335145.1
staph	GCA_038070515.1
staph	GCA_030520085.1
staph	GCA_001558275.2
staph	GCA_025558345.1
staph	GCA_900478415.1
staph	GCA_029023945.1
staph	GCA_040736555.3
staph	GCA_024172545.1
staph	GCA_003006075.1
staph	GCA_011466875.1
staph	GCA_003012915.1
staph	GCA_039789035.1
staph	GCA_023611825.1
staph	GCA_040960415.1
staph	GCA_023277465.1
staph	GCA_022493035.1
staph	GCA_003019275.1
staph	GCA_001618885.1
staph	GCA_025558565.1
staph	GCA_040409865.1
staph	GCA_017357005.1
staph	GCA_025560945.1
staph	GCA_013267715.1
staph	GCA_025560845.1
staph	GCA_038118745.1
staph	GCA_016127455.1
staph	GCA_003097555.1
staph	GCA_031297465.1
staph	GCA_000816085.1
staph	GCA_029774255.1
staph	GCA_003966585.1
staph	GCA_900636685.1
staph	GCA_004291175.2
staph	GCA_020544305.1
staph	GCA_016127935.1
staph	GCA_002101335.1
staph	GCA_016599795.1
staph	GCA_025558545.1
staph	GCA_003019255.1
staph	GCA_900186985.1
staph	GCA_003718735.1
staph	GCA_010365305.1
staph	GCA_001990205.1
staph	GCA_001548255.1
staph	GCA_003956025.1
staph	GCA_015169195.1
staph	GCA_023515905.1
staph	GCA_020883535.1
staph	GCA_038789205.1
staph	GCA_016774515.1
staph	GCA_900187055.1
staph	GCA_015775975.1
staph	GCA_013463155.1
staph	GCA_025561445.1
actinomycetota	GCA_000024865.1
actinomycetota	GCA_000024025.1
actinomycetota	GCA_019175365.1
actinomycetota	GCA_000024345.1
actinomycetota	GCA_018324255.1
actinomycetota	GCA_024760565.1
actinomycetota	GCA_019397265.1
actinomycetota	GCA_000024385.1
actinomycetota	GCA_011764545.1
actinomycetota	GCA_000016425.1
actinomycetota	GCA_000013345.1
actinomycetota	GCA_024734405.1
actinomycetota	GCA_018885265.1
actinomycetota	GCA_024220175.1
actinomycetota	GCA_003711105.1
actinomycetota	GCA_024927965.1
actinomycetota	GCA_002354875.1
actinomycetota	GCA_014084125.1
actinomycetota	GCA_003344865.1
actinomycetota	GCA_018437505.1
actinomycetota	GCA_001747425.1
actinomycetota	GCA_003258605.2
actinomycetota	GCA_001302585.1
actinomycetota	GCA_000525635.1
actinomycetota	GCA_016925615.1
actinomycetota	GCA_016598575.1
actinomycetota	GCA_018324685.1
actinomycetota	GCA_025643595.1
actinomycetota	GCA_021172045.1
actinomycetota	GCA_009708215.1
actinomycetota	GCA_002285795.1
actinomycetota	GCA_001701025.1
actinomycetota	GCA_002082605.1
actinomycetota	GCA_001190945.1
actinomycetota	GCA_025264685.1
actinomycetota	GCA_030064675.1
actinomycetota	GCA_018326265.1
actinomycetota	GCA_000166135.1
actinomycetota	GCA_003030345.1
actinomycetota	GCA_021165735.1
actinomycetota	GCA_014083985.1
actinomycetota	GCA_000062885.1
actinomycetota	GCA_000240165.1
actinomycetota	GCA_002263515.1
actinomycetota	GCA_000739085.1
actinomycetota	GCA_002240355.1
actinomycetota	GCA_000092985.1
actinomycetota	GCA_002263495.1
actinomycetota	GCA_000024545.1
actinomycetota	GCA_004323735.1
actinomycetota	GCA_001294645.1
actinomycetota	GCA_000025265.1
actinomycetota	GCA_007970665.1
actinomycetota	GCA_000025345.1
actinomycetota	GCA_000270245.1
actinomycetota	GCA_000177615.2
gut_microbiome	GCA_000020605.1
gut_microbiome	GCA_000265365.1
gut_microbiome	GCA_000478885.1
gut_microbiome	GCA_000966445.2
gut_microbiome	GCA_001025195.1
gut_microbiome	GCA_001281345.1
gut_microbiome	GCA_001640865.1
gut_microbiome	GCA_001765415.1
gut_microbiome	GCA_002586945.1
gut_microbiome	GCA_003432325.1
gut_microbiome	GCA_003573975.1
gut_microbiome	GCA_003574015.1
gut_microbiome	GCA_003584705.1
gut_microbiome	GCA_004135085.1
gut_microbiome	GCA_004328515.1
gut_microbiome	GCA_006542685.1
gut_microbiome	GCA_006542745.1
gut_microbiome	GCA_006546965.1
gut_microbiome	GCA_008086305.1
gut_microbiome	GCA_008369705.1
gut_microbiome	GCA_014337155.1
gut_microbiome	GCA_014337175.1
gut_microbiome	GCA_016724805.1
gut_microbiome	GCA_016888945.1
gut_microbiome	GCA_018289295.1
gut_microbiome	GCA_018326305.1
gut_microbiome	GCA_018408575.1
gut_microbiome	GCA_018847015.1
gut_microbiome	GCA_018847935.1
gut_microbiome	GCA_019249725.2
gut_microbiome	GCA_019597925.1
gut_microbiome	GCA_019974115.1
gut_microbiome	GCA_020091485.1
gut_microbiome	GCA_020541925.1
gut_microbiome	GCA_020735365.1
gut_microbiome	GCA_020735605.1
gut_microbiome	GCA_020735685.1
gut_microbiome	GCA_020735865.1
gut_microbiome	GCA_020885775.1
gut_microbiome	GCA_022009815.1
gut_microbiome	GCA_022845655.1
gut_microbiome	GCA_023347275.1
gut_microbiome	GCA_023921805.1
gut_microbiome	GCA_024758065.1
gut_microbiome	GCA_024759085.1
gut_microbiome	GCA_024759185.1
gut_microbiome	GCA_025144545.1
gut_microbiome	GCA_025145285.1
gut_microbiome	GCA_025145845.1
gut_microbiome	GCA_025146925.1
gut_microbiome	GCA_025147765.1
gut_microbiome	GCA_025148125.1
gut_microbiome	GCA_025148445.1
gut_microbiome	GCA_025148785.1
gut_microbiome	GCA_025149785.1
gut_microbiome	GCA_025150085.1
gut_microbiome	GCA_025150245.1
gut_microbiome	GCA_025150425.1
gut_microbiome	GCA_025152405.1
gut_microbiome	GCA_025263845.1
gut_microbiome	GCA_025757565.1
gut_microbiome	GCA_025757625.1
gut_microbiome	GCA_025757645.1
gut_microbiome	GCA_025757685.1
gut_microbiome	GCA_025757885.1
gut_microbiome	GCA_025757945.1
gut_microbiome	GCA_025757965.1
gut_microbiome	GCA_025757985.1
gut_microbiome	GCA_025758005.1
gut_microbiome	GCA_025758025.1
gut_microbiome	GCA_025758045.1
gut_microbiome	GCA_027923645.1
gut_microbiome	GCA_028225915.1
gut_microbiome	GCA_028743295.1
gut_microbiome	GCA_030168385.1
gut_microbiome	GCA_031234455.1
gut_microbiome	GCA_032695835.1
gut_microbiome	GCA_036419155.1
gut_microbiome	GCA_036419515.1
gut_microbiome	GCA_038630745.1
gut_microbiome	GCA_039789235.1
gut_microbiome	GCA_040234585.1
gut_microbiome	GCA_900187175.1
gut_microbiome	GCA_900199375.1
gut_microbiome	GCA_900537995.1
gut_microbiome	GCA_900683765.1
gut_microbiome	GCA_902388275.1
gut_microbiome	GCA_902498985.2
gut_microbiome	GCA_905186165.1
gut_microbiome	GCA_928721465.1
gut_microbiome	GCA_928721525.1
gut_microbiome	GCA_928721695.1
gut_microbiome	GCA_928722225.1
gut_microbiome	GCA_928852565.1
gut_microbiome	GCA_951793255.1
gut_microbiome	GCA_963360655.1
gut_microbiome	GCA_963360665.1
gut_microbiome	GCA_963360685.1
gut_microbiome	GCA_963931005.1
gut_microbiome	GCA_963931105.1
small_multi_phylum	GCA_003697165.2
small_multi_phylum	GCA_001411495.1
small_multi_phylum	GCA_001027105.1
small_multi_phylum	GCA_000195955.2
small_multi_phylum	GCA_000023205.1
small_multi_phylum	GCA_000009045.1
small_multi_phylum	GCF_024752535.1
small_multi_phylum	GCF_001077535.1
small_multi_phylum	GCF_000008025.1
